# Trade-offs beget trade-offs: Causal analysis of mammalian population dynamics

**DOI:** 10.1101/2024.08.16.608243

**Authors:** Juraj Bergman, Rasmus Ø. Pedersen, Erick J. Lundgren, Jonas Trepel, Elena A. Pearce, Szymon Czyżewski, Melanie Tietje, Rhys T. Lemoine, Moisès Coll Macià, Mikkel H. Schierup, Jens-Christian Svenning

## Abstract

Survival and reproduction strategies in mammals are determined by trade-offs between life history traits. In turn, the unique configuration of traits that characterize mammalian species give rise to species-specific population dynamics. The dependence of population dynamics on life history has been primarily studied as the relationship between population density and size-related traits. With the recent accumulation of genomic data, the effective population size (*N_e_*) over million-year timescales has become quantifiable for a large proportion of mammal species. Using phylogenetic path analysis, we compared the dependence of population density and *N_e_* on eleven traits that characterize mammalian allometry, diet and reproduction. We found variable impacts of traits on the two metrics of population dynamics across different classifications of mammalian species. For example, we found a negative association between brain size and both population density and *N_e_* overall, but brain size was positively associated with *N_e_* in carnivorans. Dietary specialization had a negative effect on population density, especially in ungulates. *N_e_* of ungulates and primates was strongly affected by time to maturity and weaning age, respectively, highlighting the difference in reproductive strategy between these orders. The relationship between *N_e_* and adult mass showed a gradient in association strength from cold to warm biomes. Together, our findings demonstrate that trade-offs not only characterize life-history evolution, but also extend across different metrics of population dynamics and vary among species groups. This challenges the static nature of the “energetic equivalence” rule and has major implications for selecting appropriate metrics for species conservation and restoration strategies.
