## Supplementary Tables and Figures for "Trade-offs beget trade-offs: Causal analysis of mammalian population dynamics": supp_table_50.txt

DATA_SUBSET	RESPONSE	n_lambda_most_common	n_kappa_most_common	n_delta_most_common	n_lambda_alternative	n_kappa_alternative	n_delta_alternative	n_trees_lambda_no_support	n_trees_kappa_no_support	n_trees_delta_no_support	breakdown_lambda_most_common	breakdown_kappa_most_common	breakdown_delta_most_common	breakdown_lambda_alternative	breakdown_kappa_alternative	breakdown_delta_alternative
All	Population density	10	987	0	842	6	0	148	7	1000	10 M12+C8+R2	935 M12+C8+R2 and 52 M8+C8+R2	NA	797 M12+C8+R2 and 45 M8+C8+R2	6 M12+C8+R2	NA
All	Effective population size	344	656	0	656	342	0	0	2	1000	344 M8+C8+R2	5 M12+C8+R2 and 49 M3+C8+R2 and 602 M8+C8+R2	NA	656 M8+C8+R2	2 M12+C8+R2 and 14 M3+C8+R2 and 326 M8+C8+R2	NA
Cetartiodactyla	Population density	0	1000	0	1000	0	0	0	0	1000	NA	1 M12+C6+R1 and 815 M3+C5+R2 and 3 M3+C6+R1 and 179 M8+C5+R2 and 2 M8+C6+R1	NA	40 M12+C5+R2 and 1 M12+C6+R2 and 5 M12+C7+R2 and 208 M3+C5+R2 and 37 M3+C6+R2 and 510 M3+C7+R2 and 3 M3+C8+R2 and 129 M8+C5+R2 and 4 M8+C6+R2 and 63 M8+C7+R2	NA	NA
Cetartiodactyla	Effective population size	0	1000	0	1000	0	0	0	0	1000	NA	928 M3+C5+R2 and 72 M3+C6+R1	NA	383 M3+C5+R2 and 42 M3+C6+R2 and 573 M3+C7+R2 and 2 M3+C8+R2	NA	NA
Carnivora	Population density	0	1000	0	873	0	0	127	0	1000	NA	483 M3+C5+R2 and 514 M3+C8+R1 and 3 M8+C5+R2	NA	853 M3+C8+R1 and 20 M8+C8+R1	NA	NA
Carnivora	Effective population size	0	1000	0	993	0	0	7	0	1000	NA	403 M3+C5+R2 and 597 M3+C8+R1	NA	993 M3+C8+R1	NA	NA
Primates	Population density	157	843	0	843	157	0	0	0	1000	157 M3+C6+R2	829 M3+C5+R2 and 12 M3+C6+R2 and 2 M8+C5+R2	NA	2 M3+C5+R2 and 829 M3+C6+R2 and 11 M3+C8+R2 and 1 M8+C6+R2	157 M3+C6+R2	NA
Primates	Effective population size	212	788	0	788	212	0	0	0	1000	8 M3+C5+R2 and 204 M3+C6+R2	345 M3+C5+R2 and 2 M3+C6+R2 and 441 M8+C5+R2	NA	9 M3+C5+R2 and 768 M3+C6+R2 and 11 M3+C8+R2	3 M3+C5+R2 and 205 M3+C6+R2 and 4 M8+C5+R2	NA
Herbivore	Population density	434	566	0	566	430	0	0	4	1000	428 M3+C6+R2 and 6 M8+C6+R2	1 M12+C6+R2 and 562 M3+C6+R2 and 3 M8+C6+R2	NA	1 M12+C6+R2 and 561 M3+C6+R2 and 1 M3+C8+R2 and 3 M8+C6+R2	420 M3+C6+R2 and 2 M3+C8+R2 and 8 M8+C6+R2	NA
Herbivore	Effective population size	395	605	0	605	385	0	0	10	1000	394 M3+C6+R2 and 1 M8+C6+R2	605 M3+C6+R2	NA	598 M3+C6+R2 and 1 M3+C8+R2 and 6 M8+C6+R2	380 M3+C6+R2 and 5 M3+C8+R2	NA
Omnivore	Population density	8	991	0	246	7	0	746	2	1000	8 M8+C8+R2	13 M12+C8+R2 and 978 M8+C8+R2	NA	45 M12+C8+R2 and 201 M8+C8+R2	2 M12+C8+R2 and 5 M8+C8+R2	NA
Omnivore	Effective population size	60	538	0	46	44	0	894	418	1000	60 M8+C8+R2	538 M8+C8+R2	NA	46 M8+C8+R2	44 M8+C8+R2	NA
Carnivore	Population density	3	997	0	997	2	0	0	1	1000	2 M3+C5+R2 and 1 M3+C6+R2	356 M3+C5+R1 and 9 M3+C5+R2 and 543 M3+C6+R1 and 12 M3+C8+R1 and 64 M8+C5+R1 and 2 M8+C5+R2 and 11 M8+C6+R1	NA	809 M3+C5+R2 and 28 M3+C6+R1 and 37 M3+C6+R2 and 19 M3+C8+R1 and 39 M8+C5+R2 and 53 M8+C6+R1 and 12 M8+C8+R1	1 M3+C8+R1 and 1 M8+C5+R2	NA
Carnivore	Effective population size	137	863	0	863	135	0	0	2	1000	14 M12+C5+R2 and 6 M12+C6+R2 and 104 M3+C5+R2 and 6 M3+C6+R2 and 6 M3+C8+R2 and 1 M8+C6+R2	3 M12+C5+R2 and 1 M12+C6+R2 and 5 M3+C5+R1 and 836 M3+C5+R2 and 11 M3+C7+R2 and 1 M3+C8+R2 and 2 M8+C5+R1 and 3 M8+C5+R2 and 1 M8+C7+R2	NA	31 M12+C5+R2 and 5 M12+C6+R2 and 2 M12+C7+R2 and 802 M3+C5+R2 and 12 M3+C6+R2 and 1 M3+C7+R2 and 4 M3+C8+R2 and 6 M8+C5+R2	11 M12+C5+R2 and 1 M12+C7+R2 and 60 M3+C5+R2 and 44 M3+C7+R2 and 14 M3+C8+R2 and 4 M8+C5+R2 and 1 M8+C7+R2	NA
Cold	Population density	1	958	0	1	0	0	998	42	1000	1 M8+C3+R2	1 M3+C2+R2 and 1 M3+C4+R2 and 664 M3+C6+R1 and 1 M8+C1+R2 and 5 M8+C2+R2 and 1 M8+C5+R1 and 285 M8+C6+R1	NA	1 M8+C3+R2	NA	NA
Cold	Effective population size	0	944	0	148	0	0	852	56	1000	NA	170 M3+C1+R2 and 44 M3+C2+R2 and 79 M3+C3+R2 and 3 M3+C4+R2 and 205 M3+C5+R1 and 402 M3+C6+R1 and 41 M3+C7+R1	NA	4 M3+C1+R2 and 6 M3+C2+R2 and 11 M3+C3+R2 and 14 M3+C4+R2 and 8 M3+C6+R1 and 9 M8+C1+R2 and 9 M8+C2+R2 and 21 M8+C3+R2 and 53 M8+C4+R2 and 13 M8+C6+R1	NA	NA
Arid	Population density	206	794	0	793	200	0	1	6	1000	1 M12+C7+R2 and 1 M3+C6+R2 and 181 M3+C7+R2 and 1 M3+C8+R2 and 22 M8+C7+R2	1 M12+C6+R2 and 536 M3+C6+R2 and 257 M8+C6+R2	NA	2 M3+C6+R2 and 523 M3+C7+R2 and 7 M8+C6+R2 and 261 M8+C7+R2	1 M12+C8+R2 and 163 M3+C6+R2 and 36 M8+C6+R2	NA
Arid	Effective population size	40	960	0	960	38	0	0	2	1000	1 M8+C5+R2 and 39 M8+C7+R2	21 M3+C5+R2 and 11 M3+C6+R2 and 928 M8+C5+R2	NA	35 M8+C5+R2 and 925 M8+C7+R2	32 M3+C6+R2 and 1 M3+C7+R2 and 5 M8+C6+R2	NA
Tropical	Population density	968	32	0	32	870	0	0	98	1000	1 M12+C5+R2 and 108 M3+C6+R2 and 17 M8+C5+R2 and 842 M8+C6+R2	31 M8+C5+R2 and 1 M8+C7+R2	NA	1 M12+C5+R2 and 1 M3+C6+R2 and 3 M8+C5+R2 and 26 M8+C6+R2 and 1 M8+C8+R2	3 M12+C6+R2 and 14 M12+C7+R2 and 10 M12+C8+R2 and 1 M3+C6+R2 and 5 M3+C7+R2 and 17 M3+C8+R2 and 3 M8+C5+R2 and 82 M8+C6+R2 and 361 M8+C7+R2 and 374 M8+C8+R2	NA
Tropical	Effective population size	993	7	0	7	978	0	0	15	1000	993 M3+C6+R2	5 M3+C5+R2 and 1 M3+C6+R2 and 1 M3+C8+R2	NA	6 M3+C6+R2 and 1 M3+C8+R2	753 M3+C6+R2 and 225 M3+C8+R2	NA
